# A personalized multi-platform assessment of somatic mosaicism in the human frontal cortex

**DOI:** 10.1101/2024.12.18.629274

**Authors:** Weichen Zhou, Camille Mumm, Yanming Gan, Jessica A. Switzenberg, Jinhao Wang, Paulo De Oliveira, Kunal Kathuria, Steven J. Losh, Brandt Bessell, Torrin L. McDonald, Michael J. McConnell, Alan P. Boyle, Ryan E. Mills

## Abstract

Somatic mutations in individual cells create genomic mosaicism, influencing genetic disorders and cancers. While clonal mutations in cancers are well-studied, rarer somatic variants in normal tissues remain poorly characterized. This study systematically evaluates detection methods using a personalized donor-specific assembly (DSA) from a neurotypical individual’s dorsolateral prefrontal cortex assessed with Oxford Nanopore, NovaSeq, linked-read sequencing, Cas9-targeted long-read sequencing (TEnCATS), and single-neuron MALBAC amplification. The haplotype-resolved DSA improved cross-platform analysis, dramatically increasing phasing rates. Germline SNVs, structural variations (SVs), and transposable elements (TEs) were recalled with 99.4%–99.7% accuracy in bulk tissue, and phased haplotype analysis reduced false positives by 15.4%–75.1% for putative somatic candidates. Long-read single-neuron sequencing detected nine somatic SV candidates, demonstrating enhanced sensitivity for rare variants, while TEnCATS identified eight low-frequency somatic TE candidates. These findings highlight advanced methodologies for precise somatic variant detection, critical for understanding mosaicism’s role in health and disease.
