## Supplementary material for "A personalized multi-platform assessment of somatic mosaicism in the human frontal cortex": Supplementary Table 1.xlsx

### Sheet: Details Single Cell
Batch	Cell Label	Assay	Platform	Flowcell	Yield (Gb)	Reads (M)	N50 (kb)	Genome Covered	Reads in H1	Reads in H2	Reads in Nonphased	Reads in Unphased	Phasing Rate
a	9033	MALBAC	ONT	MinION-r10.4.1	1.85385	1.80272	1.259	0.27997	379814	380877	1055616	15125	0.415353
a	9034	MALBAC	ONT	MinION-r10.4.1	1.35095	1.29165	1.278	0.23923	277083	276345	750954	11317	0.420634
a	9036	MALBAC	ONT	MinION-r10.4.1	0.835918	0.824061	1.235	0.171798	173090	173277	484933	6946	0.413204
a	9037	MALBAC	ONT	MinION-r10.4.1	1.97217	1.99061	1.204	0.316588	451202	449548	1296003	18321	0.406646
a	9040	MALBAC	ONT	MinION-r10.4.1	2.04145	2.13686	1.174	0.288445	430265	429863	1296982	17669	0.395501
a	9041	MALBAC	ONT	MinION-r10.4.1	1.2999	1.23001	1.314	0.238091	262101	263213	717240	10939	0.41908
a	9042	MALBAC	ONT	MinION-r10.4.1	1.11104	0.737262	1.633	0.220899	198230	197359	345336	7983	0.528221
a	9043	MALBAC	ONT	MinION-r10.4.1	1.33981	0.923087	1.575	0.244012	241965	242823	442279	10121	0.517279
a	9045	MALBAC	ONT	MinION-r10.4.1	2.25873	1.56922	1.542	0.320729	413774	413675	747356	17250	0.519736
a	9046	MALBAC	ONT	MinION-r10.4.1	1.84475	1.21534	1.638	0.306754	326914	327307	565616	13203	0.530576
a	9047	MALBAC	ONT	MinION-r10.4.1	2.22664	1.53358	1.565	0.318773	405045	403951	729338	16986	0.520148
a	9048	MALBAC	ONT	MinION-r10.4.1	1.46542	1.51647	1.163	0.250935	311638	309321	905509	12833	0.403403
a	9049	MALBAC	ONT	MinION-r10.4.1	2.26779	2.53441	1.08	0.273801	492026	496126	1546661	22219	0.386445
a	9050	MALBAC	ONT	MinION-r10.4.1	4.27543	5.082	1.007	0.356835	949745	951923	3238800	42079	0.366937
a	9051	MALBAC	ONT	MinION-r10.4.1	1.26915	1.32847	1.162	0.228671	267811	268170	802624	11001	0.397139
a	9052	MALBAC	ONT	MinION-r10.4.1	1.52717	1.62675	1.131	0.254083	328057	327684	983704	13762	0.396648
a	9054	MALBAC	ONT	MinION-r10.4.1	1.58306	1.58639	1.216	0.241971	325454	328868	932151	14484	0.408707
a	9055	MALBAC	ONT	MinION-r10.4.1	0.966948	0.969499	1.213	0.187335	200269	200533	575820	7998	0.407063
a	9058	MALBAC	ONT	MinION-r10.4.1	1.46389	1.50464	1.174	0.247829	307906	308120	899776	12922	0.402967
a	9059	MALBAC	ONT	MinION-r10.4.1	0.530989	0.545694	1.229	0.128698	111872	111594	331063	4681	0.39961
a	9061	MALBAC	ONT	MinION-r10.4.1	0.50086	0.520273	1.211	0.122305	105445	105692	318110	4314	0.395713
a	9062	MALBAC	ONT	MinION-r10.4.1	0.746648	0.752832	1.254	0.170016	155888	156220	452202	6569	0.404873
a	9063	MALBAC	ONT	MinION-r10.4.1	3.94835	4.54695	1.048	0.362847	864770	867959	2863413	38093	0.373898
a	9065	MALBAC	ONT	MinION-r10.4.1	0.653053	0.655866	1.26	0.152962	135272	135992	394479	5695	0.404005
a	9066	MALBAC	ONT	MinION-r10.4.1	0.485485	0.493677	1.244	0.119663	101611	101592	298185	4316	0.401822
a	9067	MALBAC	ONT	MinION-r10.4.1	0.259819	0.248292	1.297	0.0684625	52502	52928	145122	2136	0.417234
a	9069	MALBAC	ONT	MinION-r10.4.1	1.65341	1.8096	1.11	0.238407	356660	356342	1114741	15957	0.386723
a	9072	MALBAC	ONT	MinION-r10.4.1	0.359488	0.340513	1.307	0.0914364	72631	73264	197780	2908	0.420953
a	9073	MALBAC	ONT	MinION-r10.4.1	0.377982	0.358145	1.306	0.0956325	76429	76701	208414	3003	0.420056
a	9075	MALBAC	ONT	MinION-r10.4.1	0.867192	0.783701	1.357	0.190678	173292	173095	442836	6981	0.435048
a	9076	MALBAC	ONT	MinION-r10.4.1	0.625186	0.587937	1.31	0.146139	126163	127323	339007	5142	0.424149
a	9078	MALBAC	ONT	MinION-r10.4.1	1.66255	1.68014	1.189	0.278859	346518	348239	1039587	15409	0.39706
a	9079	MALBAC	ONT	MinION-r10.4.1	1.21393	1.29272	1.122	0.226821	260150	260618	811295	11047	0.387733
a	9080	MALBAC	ONT	MinION-r10.4.1	1.65382	1.76609	1.138	0.277131	350585	351517	1115595	14668	0.383167
a	9081	MALBAC	ONT	MinION-r10.4.1	1.82767	1.98297	1.11	0.289691	391374	394418	1255793	16580	0.381793
a	9082	MALBAC	ONT	MinION-r10.4.1	1.66012	1.75311	1.134	0.27922	352873	352966	1098877	14862	0.387914
a	9083	MALBAC	ONT	MinION-r10.4.1	1.69292	1.68013	1.201	0.284511	354219	354568	1027504	14499	0.404838
a	9084	MALBAC	ONT	MinION-r10.4.1	2.11896	2.20275	1.149	0.323451	450106	449521	1373825	18684	0.392484
a	9087	MALBAC	ONT	MinION-r10.4.1	1.82388	2.02693	1.084	0.291535	395843	396778	1297264	16307	0.376329
a	9088	MALBAC	ONT	MinION-r10.4.1	1.93825	2.09507	1.109	0.302312	416161	417784	1324994	17369	0.383193
a	9089	MALBAC	ONT	MinION-r10.4.1	1.28461	1.35475	1.134	0.235171	274562	275646	844897	11329	0.391208
a	9090	MALBAC	ONT	MinION-r10.4.1	1.28364	1.37362	1.116	0.235894	274018	272479	842571	12087	0.390033
a	9091	MALBAC	ONT	MinION-r10.4.1	1.60446	1.73946	1.101	0.268683	346812	343664	1068727	15576	0.389049
a	9092	MALBAC	ONT	MinION-r10.4.1	1.0676	1.15528	1.109	0.208503	228010	228780	713395	10265	0.386963
a	9094	MALBAC	ONT	MinION-r10.4.1	1.5715	1.62446	1.164	0.270065	329556	331880	986976	14569	0.397741
a	9095	MALBAC	ONT	MinION-r10.4.1	1.38556	1.49237	1.131	0.239535	294217	296881	916130	12905	0.388846
a	9100	MALBAC	ONT	MinION-r10.4.1	1.38086	1.46816	1.128	0.248252	292679	293916	904094	12542	0.390223
a	9102	MALBAC	ONT	MinION-r10.4.1	2.55342	2.69916	1.127	0.353952	543753	547233	1640746	22721	0.396081
a	9103	MALBAC	ONT	MinION-r10.4.1	2.68999	2.81088	1.141	0.365047	567716	572473	1703254	24116	0.397617
a	9104	MALBAC	ONT	MinION-r10.4.1	1.9556	2.06473	1.139	0.30794	412821	415799	1258322	17224	0.3938
a	9107	MALBAC	ONT	MinION-r10.4.1	1.29302	1.33372	1.166	0.237298	272287	272710	811016	11729	0.398465
a	9108	MALBAC	ONT	MinION-r10.4.1	2.23903	2.16215	1.266	0.327666	456296	452567	1292403	19773	0.409206
a	9110	MALBAC	ONT	MinION-r10.4.1	1.26113	1.2617	1.254	0.237271	260350	258344	756940	10796	0.403204
a	9112	MALBAC	ONT	MinION-r10.4.1	1.92344	1.86347	1.296	0.310604	388599	387954	1103497	16004	0.409563
a	9113	MALBAC	ONT	MinION-r10.4.1	2.14238	2.20811	1.211	0.321921	444892	445620	1329471	18765	0.397772
a	9118	MALBAC	ONT	MinION-r10.4.1	3.86134	3.86283	1.216	0.442767	801028	800511	2294124	33898	0.407562
b	9119	MALBAC	ONT	MinION-r9.4.1	0.882542	0.899777	1.208	0.183836	179794	178109	537524	10925	0.394883
b	9120	MALBAC	ONT	MinION-r9.4.1	1.4221	1.64438	1.063	0.217484	301058	303330	1030273	19106	0.365461
b	9123	MALBAC	ONT	MinION-r9.4.1	0.682408	0.814448	1.016	0.142828	146871	146430	515341	10507	0.358056
b	9124	MALBAC	ONT	MinION-r9.4.1	0.377808	0.393297	1.188	0.0920636	76378	76320	239005	4841	0.385072
b	9129	MALBAC	ONT	MinION-r9.4.1	0.65012	0.611999	1.327	0.142372	126934	127583	353568	7798	0.413255
b	9130	MALBAC	ONT	MinION-r9.4.1	0.637593	0.614776	1.284	0.139567	125284	126584	358854	7614	0.407332
b	9131	MALBAC	ONT	MinION-r9.4.1	0.872901	0.829598	1.306	0.180237	171169	171498	481578	10782	0.410366
b	9132	MALBAC	ONT	MinION-r9.4.1	0.416722	0.394293	1.307	0.10099	81039	81347	229797	4971	0.408874
b	9133	MALBAC	ONT	MinION-r9.4.1	0.48099	0.487833	1.208	0.109663	95931	95870	293012	6009	0.390775
b	9135	MALBAC	ONT	MinION-r9.4.1	0.227247	0.260693	1.075	0.0568424	47993	47829	163893	2887	0.364894
a	9136	MALBAC	ONT	MinION-r10.4.1	1.9979	2.04491	1.185	0.290838	415920	415055	1235030	18179	0.398705
a	9137	MALBAC	ONT	MinION-r10.4.1	2.91069	2.80202	1.269	0.369348	584831	587573	1659679	25444	0.410286
a	9139	MALBAC	ONT	MinION-r10.4.1	1.77153	2.27483	0.903	0.203249	401555	402700	1468746	18313	0.351002
b	9143	MALBAC	ONT	MinION-r9.4.1	1.70019	1.66691	1.295	0.26852	327037	325092	997778	28089	0.388636
b	9144	MALBAC	ONT	MinION-r9.4.1	3.38989	3.21353	1.322	0.383761	642217	643958	1890103	56217	0.397889
b	9146	MALBAC	ONT	MinION-r9.4.1	2.89482	3.25671	1.076	0.308757	590573	590971	2040226	51509	0.360966
b	9149	MALBAC	ONT	MinION-r9.4.1	0.826798	0.800316	1.301	0.168172	158561	158702	474692	13811	0.393741
b	9150	MALBAC	ONT	MinION-r9.4.1	0.962647	0.896693	1.344	0.191901	181749	182956	522451	15777	0.403911
b	9152	MALBAC	ONT	MinION-r9.4.1	0.490186	0.474559	1.284	0.112024	93954	94335	281355	8075	0.394142
c	9155	MALBAC	ONT	MinION-r9.4.1	7.80435	7.0248	1.354	0.550818	1479268	1477364	4068577	91066	0.415475
b	9159	MALBAC	ONT	MinION-r9.4.1	0.488116	0.466254	1.312	0.112352	92962	92835	275629	8053	0.395751
b	9160	MALBAC	ONT	MinION-r9.4.1	1.00516	0.975024	1.282	0.196925	192402	192338	579239	17577	0.391969
b	9161	MALBAC	ONT	MinION-r9.4.1	0.403765	0.38345	1.324	0.0971231	76314	76508	226906	6767	0.395405
b	9166	MALBAC	ONT	MinION-r9.4.1	0.289811	0.268879	1.358	0.0731606	54241	54329	157706	4724	0.400627
a	9167	MALBAC	ONT	MinION-r10.4.1	2.00768	2.00017	1.229	0.262903	409721	407832	1182064	18475	0.405112
a	9168	MALBAC	ONT	MinION-r10.4.1	1.25171	1.19485	1.286	0.22461	251349	249891	716215	10587	0.408162
a	9169	MALBAC	ONT	MinION-r10.4.1	1.82322	1.77912	1.258	0.279986	369011	371874	1067368	15579	0.406224
a	9170	MALBAC	ONT	MinION-r10.4.1	2.3481	2.34704	1.225	0.320621	479388	481176	1428263	20547	0.398678
a	9171	MALBAC	ONT	MinION-r10.4.1	1.08421	1.04562	1.277	0.208526	217098	219486	626417	9188	0.407189
a	9172	MALBAC	ONT	MinION-r10.4.1	1.51629	1.52646	1.216	0.258585	313199	311517	927406	13644	0.398984
a	9173	MALBAC	ONT	MinION-r10.4.1	1.7332	1.84906	1.126	0.274184	367985	368142	1153436	16982	0.386105
a	9174	MALBAC	ONT	MinION-r10.4.1	1.58453	1.61057	1.179	0.270388	329299	329451	986554	15000	0.396765
a	9175	MALBAC	ONT	MinION-r10.4.1	1.5863	1.70348	1.131	0.26104	335845	336693	1065998	15248	0.383478
a	9177	MALBAC	ONT	MinION-r10.4.1	1.17425	1.18701	1.185	0.216425	244325	245631	721266	11139	0.400828
a	9178	MALBAC	ONT	MinION-r10.4.1	1.09149	1.10482	1.196	0.20836	227352	226753	672882	10459	0.399232
a	9182	MALBAC	ONT	MinION-r10.4.1	0.42912	0.443071	1.184	0.108031	90483	90941	263268	3708	0.404603
a	9185	MALBAC	ONT	MinION-r10.4.1	0.332626	0.341605	1.19	0.086723	70285	69880	202531	2910	0.405563
a	9186	MALBAC	ONT	MinION-r10.4.1	0.159964	0.165011	1.182	0.0445894	33718	34035	97642	1368	0.406283
a	9187	MALBAC	ONT	MinION-r10.4.1	0.469968	0.486185	1.18	0.116874	99813	99805	287842	4157	0.406044
a	9188	MALBAC	ONT	MinION-r10.4.1	0.328014	0.340159	1.179	0.0855797	69595	69550	201945	2914	0.404487
a	9190	MALBAC	ONT	MinION-r10.4.1	0.181731	0.193666	1.136	0.0498248	39310	39158	118014	2632	0.394086
a	9191	MALBAC	ONT	MinION-r10.4.1	0.194128	0.19987	1.18	0.0535364	41248	40961	119259	2507	0.403035
a	9192	MALBAC	ONT	MinION-r10.4.1	0.113754	0.119486	1.157	0.0320743	24386	24288	72468	1608	0.39653
a	9194	MALBAC	ONT	MinION-r10.4.1	0.14331	0.152486	1.136	0.0397676	30926	30945	93082	2117	0.393907
a	9195	MALBAC	ONT	MinION-r10.4.1	0.0844631	0.089882	1.142	0.0241811	18064	18157	54644	1123	0.393758
a	9200	MALBAC	ONT	MinION-r10.4.1	1.05114	0.971577	1.317	0.220351	211185	211513	571169	9631	0.421225
a	9202	MALBAC	ONT	MinION-r10.4.1	0.604348	0.559101	1.315	0.143045	121760	121842	327674	5360	0.422454
a	9203	MALBAC	ONT	MinION-r10.4.1	0.327425	0.305666	1.304	0.0841962	66315	66062	180568	2975	0.419021
a	9204	MALBAC	ONT	MinION-r10.4.1	1.05567	0.977846	1.313	0.221224	212588	212323	573586	9558	0.421516
a	9205	MALBAC	ONT	MinION-r10.4.1	0.800143	0.743185	1.31	0.179337	160817	161110	438136	7432	0.419452
a	9215	MALBAC	ONT	MinION-r10.4.1	1.14922	1.12982	1.242	0.22446	235917	235679	679793	9593	0.406204
a	9217	MALBAC	ONT	MinION-r10.4.1	1.86979	1.95714	1.165	0.293144	390173	391457	1200936	15616	0.391171
a	9218	MALBAC	ONT	MinION-r10.4.1	1.72323	1.75032	1.199	0.284499	357873	360614	1056383	14219	0.401594
a	9221	MALBAC	ONT	MinION-r10.4.1	1.87603	1.92488	1.175	0.295242	390599	393418	1167502	15858	0.398509
a	9223	MALBAC	ONT	MinION-r10.4.1	1.95355	2.05488	1.152	0.29031	413359	412304	1257096	16688	0.393276
a	9224	MALBAC	ONT	MinION-r10.4.1	2.034	2.11641	1.181	0.302204	427270	427292	1274728	17136	0.398133
a	9225	MALBAC	ONT	MinION-r10.4.1	1.55622	1.56708	1.211	0.260987	324573	325834	925692	13094	0.409269
a	9226	MALBAC	ONT	MinION-r10.4.1	1.04471	1.04875	1.209	0.203741	217236	219032	619946	8664	0.409688
a	9227	MALBAC	ONT	MinION-r10.4.1	3.36093	3.65423	1.097	0.367018	718290	724970	2227108	29583	0.390075
a	9100	MALBAC	P2 Solo	PromethION-r10.4.1	4.18202	4.02776	1.263	0.468254	824829	825576	2398595	60870	0.401571
a	9102	MALBAC	P2 Solo	PromethION-r10.4.1	7.59802	7.23317	1.268	0.574256	1507641	1509780	4218428	109778	0.410778
a	9103	MALBAC	P2 Solo	PromethION-r10.4.1	8.1277	7.62753	1.29	0.589784	1596090	1599938	4436448	117018	0.412418
a	9104	MALBAC	P2 Solo	PromethION-r10.4.1	6.04871	5.70645	1.296	0.541775	1187224	1188241	3331501	86751	0.410007
a	9107	MALBAC	P2 Solo	PromethION-r10.4.1	4.1558	3.91653	1.297	0.462487	819675	818339	2304995	60863	0.409107
c	9203	MALBAC	P2 Solo	PromethION-r10.4.1	89.1	93.4	1.16	0.804983	18244764	18248837	57247456	861583	0.385757
NA	9033	MALBAC	NovaSeq		1.62391	10.7543	151	0.243954	629766	631488		10778306	0.117018
NA	9034	MALBAC	NovaSeq		1.64401	10.8875	151	0.251692	640120	636372		10920352	0.116891
NA	9036	MALBAC	NovaSeq		1.41244	9.35388	151	0.227173	547354	550910		9383906	0.117037
NA	9037	MALBAC	NovaSeq		1.38481	9.17095	151	0.227764	536256	533878		9202649	0.116285
NA	9040	MALBAC	NovaSeq		1.31084	8.68108	151	0.201584	505292	503126		8698420	0.115931
NA	9041	MALBAC	NovaSeq		1.20099	7.95359	151	0.206546	465554	469218		7973697	0.117232
NA	9042	MALBAC	NovaSeq		1.35013	8.94123	151	0.225179	524486	527534		8968356	0.117304
NA	9043	MALBAC	NovaSeq		1.42032	9.40609	151	0.225694	548502	552620		9433617	0.116723
NA	9045	MALBAC	NovaSeq		1.54928	10.2601	151	0.232931	608740	607038		10288270	0.118171
NA	9046	MALBAC	NovaSeq		1.07167	7.09715	151	0.191198	421024	424910		7115898	0.118879
NA	9047	MALBAC	NovaSeq		1.17206	7.76197	151	0.194422	458746	457770		7784134	0.117742
NA	9048	MALBAC	NovaSeq		1.47391	9.76099	151	0.238215	581420	578356		9788214	0.118487
NA	9051	MALBAC	NovaSeq		1.06376	7.04474	151	0.185805	409402	409910		7070048	0.115885
NA	9052	MALBAC	NovaSeq		1.35089	8.94629	151	0.222094	529684	529136		8969962	0.118041
NA	9055	MALBAC	NovaSeq		1.52002	10.0664	151	0.235362	593636	597844		10092607	0.118055
NA	9058	MALBAC	NovaSeq		1.10489	7.31716	151	0.191342	433074	429034		7329029	0.117629
NA	9059	MALBAC	NovaSeq		1.78729	11.8363	151	0.261846	698640	699754		11870281	0.117806
NA	9061	MALBAC	NovaSeq		1.35008	8.94091	151	0.224931	524362	525852		8965287	0.117142
NA	9062	MALBAC	NovaSeq		1.09206	7.23218	151	0.195545	423830	425918		7251365	0.117185
NA	9065	MALBAC	NovaSeq		0.92761	6.14311	151	0.171041	361686	360990		6158455	0.117347
NA	9066	MALBAC	NovaSeq		1.30556	8.64609	151	0.222475	512212	513442		8669219	0.11831
NA	9067	MALBAC	NovaSeq		1.17404	7.77509	151	0.20025	455454	457800		7785845	0.117297
NA	9069	MALBAC	NovaSeq		1.23123	8.15383	151	0.182941	479380	482604		8168367	0.117769
NA	9072	MALBAC	NovaSeq		1.10674	7.32943	151	0.186758	428134	431890		7344547	0.117097
NA	9073	MALBAC	NovaSeq		0.904947	5.99303	151	0.156474	349920	350804		5998289	0.116821
NA	9075	MALBAC	NovaSeq		1.08153	7.16248	151	0.190525	418594	424946		7185217	0.117399
NA	9076	MALBAC	NovaSeq		1.13295	7.50295	151	0.198461	442002	447638		7519079	0.118318
NA	9078	MALBAC	NovaSeq		1.2293	8.14105	151	0.214633	477464	480892		8154924	0.117519
NA	9079	MALBAC	NovaSeq		1.17361	7.77227	151	0.206319	453860	453962		7799486	0.116395
NA	9080	MALBAC	NovaSeq		1.48474	9.83273	151	0.244186	574344	579366		9863483	0.116968
NA	9081	MALBAC	NovaSeq		0.511538	3.38767	151	0.105981	197300	198560		3396698	0.116543
NA	9082	MALBAC	NovaSeq		1.46872	9.72659	151	0.243981	565648	570280		9759995	0.116386
NA	9083	MALBAC	NovaSeq		1.18008	7.81513	151	0.207934	456018	459070		7839483	0.116728
NA	9084	MALBAC	NovaSeq		1.40804	9.32475	151	0.235643	545882	546410		9356999	0.116735
NA	9087	MALBAC	NovaSeq		0.700621	4.63987	151	0.135917	266146	269854		4655417	0.115135
NA	9088	MALBAC	NovaSeq		1.37709	9.11978	151	0.231416	531934	534890		9144164	0.116667
NA	9089	MALBAC	NovaSeq		1.23065	8.15001	151	0.21445	478102	478466		8177290	0.116979
NA	9090	MALBAC	NovaSeq		1.22878	8.13761	151	0.212071	475608	474656		8164019	0.116397
NA	9091	MALBAC	NovaSeq		1.3437	8.8987	151	0.222058	519024	517906		8923960	0.116196
NA	9092	MALBAC	NovaSeq		1.26851	8.40075	151	0.216826	487090	491720		8425021	0.116179
NA	9094	MALBAC	NovaSeq		1.37589	9.11188	151	0.230399	533028	533518		9139486	0.116696
NA	9095	MALBAC	NovaSeq		1.21738	8.06215	151	0.204842	470846	474514		8078799	0.117017
NA	9100	MALBAC	NovaSeq		1.42867	9.4614	151	0.237659	550666	554566		9489510	0.116469
NA	9102	MALBAC	NovaSeq		1.32813	8.79554	151	0.223781	516780	520036		8819959	0.117553
NA	9103	MALBAC	NovaSeq		1.43188	9.48265	151	0.237672	554642	557550		9511490	0.116931
NA	9104	MALBAC	NovaSeq		1.44538	9.57208	151	0.23895	556762	560482		9594178	0.11645
NA	9107	MALBAC	NovaSeq		1.81307	12.0071	151	0.274372	702456	700448		12040915	0.116511
NA	9108	MALBAC	NovaSeq		1.25627	8.31967	151	0.209324	486130	482410		8342482	0.116097
NA	9110	MALBAC	NovaSeq		1.30321	8.63055	151	0.21951	507520	503920		8651639	0.116907
NA	9112	MALBAC	NovaSeq		1.4187	9.39535	151	0.233307	551968	550814		9416911	0.117107
NA	9113	MALBAC	NovaSeq		1.0579	7.00593	151	0.188086	406250	410114		7018979	0.116308
NA	9118	MALBAC	NovaSeq		1.11237	7.3667	151	0.198407	433424	433646		7385260	0.117405
NA	9136	MALBAC	NovaSeq		1.31019	8.67675	151	0.210175	508944	507742		8677095	0.117169
NA	9137	MALBAC	NovaSeq		1.51253	10.0167	151	0.239594	579148	583496		9950743	0.11684
NA	9167	MALBAC	NovaSeq		1.31455	8.7056	151	0.192937	501546	496954		8711516	0.114618
NA	9168	MALBAC	NovaSeq		1.23505	8.17917	151	0.20789	472106	470476		8144716	0.115729
NA	9169	MALBAC	NovaSeq		1.28449	8.50658	151	0.212374	495608	501442		8530503	0.116881
NA	9170	MALBAC	NovaSeq		1.27871	8.4683	151	0.211347	489622	491378		8480543	0.115677
NA	9171	MALBAC	NovaSeq		1.30384	8.6347	151	0.221921	498240	502470		8659718	0.115559
NA	9172	MALBAC	NovaSeq		1.1199	7.41655	151	0.196907	430136	431864		7441466	0.115837
NA	9173	MALBAC	NovaSeq		1.62477	10.7601	151	0.250671	620936	622960		10795025	0.115229
NA	9174	MALBAC	NovaSeq		0.719927	4.76773	151	0.140502	271932	273590		4784719	0.114013
NA	9175	MALBAC	NovaSeq		0.927948	6.14535	151	0.1712	356058	357358		6152809	0.11595
NA	9177	MALBAC	NovaSeq		1.0942	7.24635	151	0.193725	420670	424616		7262117	0.116397
NA	9178	MALBAC	NovaSeq		1.62045	10.7314	151	0.258121	628646	626486		10761843	0.116628
NA	9182	MALBAC	NovaSeq		1.38804	9.19234	151	0.232608	535960	535630		9220211	0.116222
NA	9185	MALBAC	NovaSeq		1.74388	11.5489	151	0.266046	674406	674588		11579488	0.116499
NA	9186	MALBAC	NovaSeq		1.08358	7.17602	151	0.194844	414420	417996		7200166	0.115611
NA	9187	MALBAC	NovaSeq		1.08271	7.17028	151	0.194725	417300	423020		7193450	0.116817
NA	9188	MALBAC	NovaSeq		1.32979	8.80655	151	0.209088	510494	505444		8824537	0.115126
NA	9190	MALBAC	NovaSeq		0.671115	4.44447	151	0.139888	253612	249164		4468839	0.112507
NA	9191	MALBAC	NovaSeq		1.24718	8.25944	151	0.21369	479098	479896		8284644	0.115756
NA	9192	MALBAC	NovaSeq		1.3736	9.09669	151	0.232854	530012	531782		9122621	0.116391
NA	9194	MALBAC	NovaSeq		1.51104	10.0069	151	0.24156	582568	585602		10034317	0.116417
NA	9195	MALBAC	NovaSeq		1.28585	8.51557	151	0.213804	496394	497474		8522988	0.11661
NA	9200	MALBAC	NovaSeq		0.756148	5.0076	151	0.153537	289264	291978		5028707	0.115585
NA	9202	MALBAC	NovaSeq		1.21745	8.0626	151	0.211039	469348	475112		8082562	0.116852
NA	9203	MALBAC	NovaSeq		1.29264	8.56056	151	0.219058	499506	499210		8586843	0.116308
NA	9204	MALBAC	NovaSeq		1.45348	9.6257	151	0.240853	561918	560598		9656472	0.116245
NA	9205	MALBAC	NovaSeq		1.092	7.23179	151	0.198244	417544	417576		7257388	0.115072
NA	9207	MALBAC	NovaSeq		0.944903	6.25764	151	0.176231	363062	361872		6278992	0.115454
NA	9209	MALBAC	NovaSeq		1.60588	10.6349	151	0.25881	622170	624072		10666589	0.116836
NA	9210	MALBAC	NovaSeq		1.74246	11.5395	151	0.264599	671394	670516		11564754	0.116034
NA	9211	MALBAC	NovaSeq		1.40032	9.27362	151	0.224382	539778	548406		9301135	0.116995
NA	9212	MALBAC	NovaSeq		1.34197	8.8872	151	0.226685	515898	516348		8917143	0.11576
NA	9215	MALBAC	NovaSeq		1.38499	9.17212	151	0.236551	536736	536478		9207763	0.116555
NA	9217	MALBAC	NovaSeq		0.875295	5.79666	151	0.165328	335556	338546		5806102	0.116102
NA	9218	MALBAC	NovaSeq		1.782	11.8013	151	0.276328	691632	699464		11836817	0.117523
NA	9221	MALBAC	NovaSeq		0.754621	4.99749	151	0.147314	291064	291466		5007053	0.116342
NA	9223	MALBAC	NovaSeq		1.02862	6.81205	151	0.18108	396270	395606		6832064	0.115906
NA	9224	MALBAC	NovaSeq		0.996457	6.59905	151	0.178908	384500	385028		6608529	0.116445
NA	9225	MALBAC	NovaSeq		0.862465	5.71169	151	0.160129	331194	332810		5729198	0.115898
NA	9226	MALBAC	NovaSeq		0.965879	6.39655	151	0.174616	373002	374476		6411932	0.116576
NA	9227	MALBAC	NovaSeq		1.16503	7.71541	151	0.190994	443744	449374		7731107	0.115523
Legend
a	cells sequenced in barcoded batch of 5
b	cells sequenced in barcoded batch of 10
c	cell sequenced alone

### Sheet: Details Bulk
Sample	Kit	Assay	Platform	Flowcell	Yield (Gb)	Reads (M)	N50 (kb)	Coverage	Phasing Rate	Phasing Rate (H1)	Phasing Rate (H2)
LIBD75 Frontal Cortex	SQK-LSK114	WGS	P2 Solo	PromethION-r10.4.1	125.1	76.8	2.2	39.4357
LIBD75 Frontal Cortex	SQK-RAD114	WGS	P2 Solo	PromethION-r10.4.1	34.7	8.4	11.3	10.7933
LIBD75 Frontal Cortex	SQK-RAD114	WGS	P2 Solo	PromethION-r10.4.1	35.7	8.3	10.1	11.1141
									0.381811	0.191098	0.190713
LIBD75 Frontal Cortex		WGS	NovaSeq		94	625	151	29.7326	0.115964	0.0578801	0.0580838
LIBD75 Frontal Cortex		WGS	Chromium		116	833	151	28.4397	NA
LIBD75 Frontal Cortex	SQK-LSK114	TEnCATS-LINE	MinION Mk1B	MinION-r10.4.1	2.2	1.4	3.4
LIBD75 Frontal Cortex	SQK-LSK114	TEnCATS-LINE	MinION Mk1B	MinION-r10.4.1	1.6	1	3.2
								77.4x	0.331578	0.16586	0.165718
LIBD75 Frontal Cortex	SQK-LSK114	TEnCATS-ALU	MinION Mk1B	MinION-r10.4.1	1.24812	0.582344	5
LIBD75 Frontal Cortex	SQK-LSK114	TEnCATS-ALU	P2 Solo	PromethION-r10.4.1	2.0666	0.931861	5.3
LIBD75 Frontal Cortex	SQK-LSK114	TEnCATS-ALU	P2 Solo	PromethION-r10.4.1	17.1493	10.1386	3.165
LIBD75 Frontal Cortex	SQK-LSK114	TEnCATS-ALU	P2 Solo	PromethION-r10.4.1	15.0713	9.13444	3.102
					35.5353	20.7873	3.253	224x	0.40484	0.202571	0.202268
