## Supplementary material for "A personalized multi-platform assessment of somatic mosaicism in the human frontal cortex": Supplementary Table 2.xlsx

### Sheet: General
Assembly	Phased Total	Phased Haplotype1	Phased Haplotype2	Dual Total	Dual Haplotype1	Dual Haplotype2
Asm. Size (Gb)	5.77	2.89	2.89	5.77	2.89	2.89
# contigs	36501	18261	18240	13276	6668	6608
N50 (Mb)	0.75	0.75	0.75	13.56	13.56	13.55
NG50 (Mb)	0.68	0.68	0.68	24.69	12.25	12.25
Genome Fraction (%)	96.37	95.27	95.28	96.36	95.28	95.29
Linked read SNV Recall Rate	93.18% (2,688,142)			93.17% (2,688,214)
QV	40.61	40.75	40.47	40.61	40.75	40.47
K-mer Completeness	97.9	95.45	95.44	97.9	95.46	95.44

### Sheet: QUAST
Assembly	Phased_1	Phased_2	Dual_1	Dual_2	Phased_Total	Dual_Total
# contigs (>= 0 bp)	18261	18240	6668	6608	36501	13276
# contigs (>= 1000 bp)	18077	18018	6595	6542	36095	13137
# contigs (>= 5000 bp)	16783	16756	5427	5411	33539	10838
# contigs (>= 10000 bp)	15084	15072	4031	4025	30156	8056
# contigs (>= 25000 bp)	11109	11093	2156	2147	22202	4303
# contigs (>= 50000 bp)	6952	6953	1302	1306	13905	2608
Total length (>= 0 bp)	2886594883	2886365262	2886594888	2886365133	5772960145	5772960021
Total length (>= 1000 bp)	2886504712	2886281747	2886535989	2886312513	5772786459	5772848502
Total length (>= 5000 bp)	2882424514	2882267474	2882840957	2882694278	5764691988	5765535235
Total length (>= 10000 bp)	2869909863	2869845523	2872648509	2872561440	5739755386	5745209949
Total length (>= 25000 bp)	2801421856	2801255607	2842851988	2842636074	5602677463	5685488062
Total length (>= 50000 bp)	2653232776	2653583869	2813288989	2813506188	5306816645	5626795177
# contigs	18178	18112	6668	6608	36290	13276
Largest contig	5268372	5290495	56900302	56900235	5290495	56900302
Total length	2886585237	2886355744	2886594888	2886365133	5772940981	5772960021
Reference length	3099922541	3099922541	3099922541	3099922541	3099922541	3099922541
GC (%)	40.81	40.81	40.81	40.81	40.81	40.81
Reference GC (%)	40.87	40.87	40.87	40.87	40.87	40.87
N50	754188	753716	13560648	13552237	753716	13560648
NG50	675642	675263	12245615	12250631	1280437	24691310
N90	61017	61217	1031085	1031136	61076	1031085
NG90	26722	26738	86615	86884	787078	14523449
auN	960883	961156	1.73291e+07	1.73301e+07	961019	1.73296e+07
auNG	894755	894938	1.61366e+07	1.61362e+07	1.78969e+06	3.22728e+07
L50	1100	1100	59	59	2200	117
LG50	1250	1250	67	67	812	44
L90	5953	5944	315	315	11897	630
LG90	10665	10655	942	942	2075	110
# misassemblies	8477	8419	8470	8498	16896	16968
# misassembled contigs	2979	2967	1977	1988	5946	3965
Misassembled contigs length	1108261994	1088094712	2611572473	2619439017	2196356706	5231011490
# local misassemblies	6294	6269	6261	6207	12563	12468
# scaffold gap ext. mis.	0	0	0	0	0	0
# scaffold gap loc. mis.	0	0	0	0	0	0
# unaligned mis. contigs	345	348	344	333	693	677
# unaligned contigs	892 + 3163 part	913 + 3140 part	773 + 2298 part	775 + 2296 part	1805 + 6303 part	1548 + 4594 part
Unaligned length	55226682	54857242	55578371	55134119	110083924	110712490
Genome fraction (%)	95.273	95.278	95.281	95.286	96.372	96.362
Duplication ratio	1.012	1.012	1.012	1.012	2	2.001
# N's per 100 kbp	0	0	0	0	0	0
# mismatches per 100 kbp	159.29	160.99	159.35	161.21	160.14	160.28
# indels per 100 kbp	44.38	45.09	44.4	45.15	44.73	44.78
Largest alignment	3570701	4894178	12299799	15754892	4894178	15754892
Total aligned length	2828893724	2829141989	2828695465	2829088153	5658035713	5657783618
NA50	552647	555584	2220544	2158673	554123	2179982
NGA50	498608	500840	2028782	1975695	957849	3840242
NA90	50763	50879	341417	353240	50807	346489
NGA90	10611	10515	12317	12463	580047	2259535
auNA	701732	718105	2.82549e+06	2.97473e+06	709918	2.9001e+06
auNGA	653439	668631	2.63104e+06	2.76979e+06	1.32207e+06	5.40084e+06
LA50	1472	1461	376	362	2932	738
LGA50	1675	1664	426	414	1101	274
LA90	7800	7748	1576	1547	15548	3122
LGA90	14671	14628	3747	3699	2762	695

### Sheet: Merqury
Assembly	Phased_1	Phased_2	Phased_Total	Dual_1	Dual_2	Dual_Total
QV	40.75	40.47	40.61	40.75	40.47	40.61
K-mer Completeness	95.45	95.44	97.9	95.46	95.44	97.9

### Sheet: vs. HG002 from Kolmogorov et al
Assembly	Phased Haplotype1	HG002 R9 from Kolmogorov et al.	HG002 R10 from Kolmogorov et al.
Asm. Size (Gb)	2.89	2.9	2.93
# contigs	18261
N50 (Mb)	0.75
NG50 (Mb)	0.68	1.01	0.99
Genome Fraction (%)	95.27
Linked read SNV Recall Rate	93.18% (2,688,142)
QV	40.75	34.3	42.8
K-mer Completeness	95.45
