## Supplementary material for "A personalized multi-platform assessment of somatic mosaicism in the human frontal cortex": Supplementary Table 3.xlsx

### Sheet: Sheet1
Sample	Assay	Platform	SNV				SV				TE
Assembly	-	-	PAV				PAV				PAV_annotation, PALMER2
Neurons	MALBAC-WGS	ONT	mpileup				GARLIC, Sniffles2				PalmeSom
	MALBAC-WGS	Illumina	mpileup				Ginkgo, Delly2				MELT, xTEA
			Germline		Somatic		Germline		Somatic		Germline		Somatic
Bulk Tissue	WGS	ONT	DeepVariant, Clair3	ClairS-TO		-	Sniffles2, Delly2	-		Sniffles2-mosaic	xTEA	PALMER		-
	TEnCATS	ONT	-	-		-	-	-		-		NanoPal		-
	WGS	Illumina	DeepVariant, Clair3	mutect2, ClairS-TO		MosaicForecast	Delly2, Manta	-		-	MELT, xTEA	-		-
	WGS	10x linked-reads	LongRanger2	-		-	LongRanger2	-		-	-	-		-
