## Supplementary material for "A personalized multi-platform assessment of somatic mosaicism in the human frontal cortex": Supplementary Table 4.xlsx

### Sheet: Bulk tissue
SNV
Filter			After applying 0.2 AF cut off
Encode+HGSVC	In house	GIAB	Total Count	ONT Recall	Illumina Recall
X			4397819	0.994118	0.981006
	X		4469679	0.993117	0.977499
		X	4032412	0.998079	0.994075
X	X		4393095	0.994147	0.981356
	X	X	4029539	0.998095	0.994299
X		X	4020311	0.998126	0.994423
X	X	X	4018261	0.998135	0.994571
			4484454	0.992977	0.976005
SV							INS							DEL							INV
Filter			After applying 0.2 AF cut off				Filter			After applying 0.2 AF cut off				Filter			After applying 0.2 AF cut off				Filter			After applying 0.2 AF cut off
Encode+HGSVC	In house	GIAB	Total Count	ONT Recall	Illumina Recall		Encode+HGSVC	In house	GIAB	Total Count	ONT Recall	Illumina Recall		Encode+HGSVC	In house	GIAB	Total Count	ONT Recall	Illumina Recall		Encode+HGSVC	In house	GIAB	Total Count	ONT Recall	Illumina Recall
X			21747	0.995816	0.295581		X			12810	0.996877	0.145589		X			8923	0.994509	0.510142		X			14	0.857143	0.785714
	X		22563	0.995435	0.290963			X		13272	0.996685	0.143686			X		9276	0.993963	0.500862			X		15	0.8	0.8
		X	5035	0.998014	0.421847				X	2732	0.99817	0.171669				X	2298	0.997824	0.718451				X	5	1	0.8
X	X		21727	0.995812	0.295853		X	X		12796	0.996874	0.145749		X	X		8917	0.994505	0.510486		X	X		14	0.857143	0.785714
X		X	5001	0.998	0.421916		X		X	2715	0.998158	0.171271		X		X	2281	0.997808	0.719421		X		X	5	1	0.8
	X	X	5028	0.998011	0.422434			X	X	2727	0.998166	0.171984			X	X	2296	0.997822	0.719077			X	X	5	1	0.8
X	X	X	4997	0.997999	0.422253		X	X	X	2712	0.998156	0.17146		X	X	X	2280	0.997807	0.719737		X	X	X	5	1	0.8
			22621	0.995403	0.290305					13304	0.996618	0.143416					9302	0.99398	0.49957					15	0.8	0.8
TE											L1											Alu											SVA
Filter			After applying 0.15 AF cut off								Filter			After applying 0.15 AF cut off								Filter			After applying 0.15 AF cut off								Filter			After applying 0.15 AF cut off
Encode+HGSVC	In house	GIAB	Total Count	ONT Recall	Illumina Recall	PALMER_ONT	xTEA_ONT	MELT_Illumina	xTEA_Illumina		Encode+HGSVC	In house	GIAB	Total Count	ONT Recall	Illumina Recall	PALMER_ONT	xTEA_ONT	MELT_Illumina	xTEA_Illumina		Encode+HGSVC	In house	GIAB	Total Count	ONT Recall	Illumina Recall	PALMER_ONT	xTEA_ONT	MELT_Illumina	xTEA_Illumina		Encode+HGSVC	In house	GIAB	Total Count	ONT Recall	Illumina Recall	PALMER_ONT	xTEA_ONT	MELT_Illumina	xTEA_Illumina
X			1810	0.997238	0.927072	0.928729	0.981215	0.79779	0.88453		X			201	0.995025	0.875622	0.930348	0.975124	0.691542	0.820896		X			1517	0.997363	0.933421	0.924852	0.986157	0.810152	0.895188		X			92	1	0.934783	0.98913	0.913043	0.826087	0.847826
			1820	0.997253	0.924725	0.929121	0.980769	0.795604	0.881868					204	0.995098	0.872549	0.931373	0.97549	0.686275	0.813725					1524	0.997375	0.931102	0.925197	0.985564	0.808399	0.893045					92	1	0.934783	0.98913	0.913043	0.826087	0.847826
X	X		1808	0.997235	0.926991	0.92865	0.981195	0.797566	0.884956		X	X		200	0.995	0.875	0.93	0.975	0.69	0.82		X	X		1516	0.997361	0.933377	0.924802	0.986148	0.810026	0.895778		X	X		92	1	0.934783	0.98913	0.913043	0.826087	0.847826
X		X	1130	1	0.937168	0.944248	0.986726	0.814159	0.89469		X		X	129	1	0.899225	0.930233	0.984496	0.736434	0.829457		X		X	955	1	0.944503	0.943455	0.991623	0.825131	0.906806		X		X	46	1	0.891304	1	0.891304	0.804348	0.826087
	X		1816	0.997247	0.925661	0.928965	0.981278	0.796256	0.88326			X		203	0.995074	0.871921	0.931034	0.975369	0.684729	0.812808			X		1521	0.99737	0.932281	0.925049	0.986193	0.809336	0.894806			X		92	1	0.934783	0.98913	0.913043	0.826087	0.847826
X	X	X	1130	1	0.937168	0.944248	0.986726	0.814159	0.89469		X	X	X	129	1	0.899225	0.930233	0.984496	0.736434	0.829457		X	X	X	955	1	0.944503	0.943455	0.991623	0.825131	0.906806		X	X	X	46	1	0.891304	1	0.891304	0.804348	0.826087
	X	X	1133	1	0.937335	0.944395	0.986761	0.814651	0.894086			X	X	130	1	0.9	0.930769	0.984615	0.738462	0.823077			X	X	957	1	0.944619	0.943574	0.991641	0.825496	0.907001			X	X	46	1	0.891304	1	0.891304	0.804348	0.826087
		X	1134	1	0.936508	0.944444	0.986772	0.813933	0.893298				X	130	1	0.9	0.930769	0.984615	0.738462	0.823077				X	958	1	0.943633	0.943633	0.991649	0.824635	0.906054				X	46	1	0.891304	1	0.891304	0.804348	0.826087

### Sheet: TEnCATs
L1HS						AluYa						AluYb
Filter			After applying 0.15 AF cut off			Filter			After applying 0.15 AF cut off			Filter			After applying 0.15 AF cut off
Encode+HGSVC	In house	GIAB	Total Count	Tencats Recall		Encode+HGSVC	In house	GIAB	Total Count	Tencats Recall		Encode+HGSVC	In house	GIAB	Total Count	Tencats Recall
X			164	0.987805		X			642	0.934579		X			438	0.961187
			167	0.988024					644	0.934783					442	0.961538
X	X		163	0.98773		X	X		642	0.934579		X	X		438	0.961187
X		X	112	0.982143		X		X	391	0.933504		X		X	297	0.969697
	X		166	0.987952			X		643	0.934681			X		441	0.961451
X	X	X	112	0.982143		X	X	X	391	0.933504		X	X	X	297	0.969697
	X	X	113	0.982301			X	X	391	0.933504			X	X	298	0.969799
		X	113	0.982301				X	392	0.933673				X	298	0.969799

### Sheet: Pooled Single Cells
SNV Pooled SC
Filter			After applying 0.2 AF cut off
Encode+HGSVC	In house	GIAB	Total Count	Pooled NovaSeq	Pooled PromethION	Pooled MinION	9203 PromethION
X			4397819	0.928959	0.758827	0.953571	0.728122
	X		4469679	0.925619	0.757006	0.952308	0.726669
		X	4032412	0.950918	0.776521	0.966137	0.739967
X	X		4393095	0.929315	0.759004	0.953702	0.728234
	X	X	4029539	0.951132	0.77659	0.966195	0.74001
X		X	4020311	0.951291	0.776725	0.966259	0.740189
X	X	X	4018261	0.951433	0.77677	0.966295	0.740211
			4484454	0.924184	0.756307	0.951738	0.726226
SV Pooled SC									INS									DEL									INV
Filter			After applying 0.2 AF cut off						Filter			After applying 0.2 AF cut off						Filter			After applying 0.2 AF cut off						Filter			After applying 0.2 AF cut off
Encode+HGSVC	In house	GIAB	Total Count	Pooled NovaSeq	Pooled PromethION	Pooled MinION	9203 PromethION		Encode+HGSVC	In house	GIAB	Total Count	Pooled NovaSeq	Pooled PromethION	Pooled MinION	9203 PromethION		Encode+HGSVC	In house	GIAB	Total Count	Pooled NovaSeq	Pooled PromethION	Pooled MinION	9203 PromethION		Encode+HGSVC	In house	GIAB	Total Count	Pooled NovaSeq	Pooled PromethION	Pooled MinION	9203 PromethION
X			21747	0.136938	0.194326	0.428105	0.255989		X			12810	0.026464	0.120687	0.329899	0.181733		X			8923	0.294744	0.300011	0.569427	0.36277		X			14	0.642857	0.214286	0.214286	0.142857
	X		22563	0.134113	0.191287	0.421664	0.252582			X		13272	0.026221	0.118746	0.325045	0.179476			X		9276	0.287624	0.295063	0.560263	0.357374			X		15	0.666667	0.2	0.2	0.133333
		X	5035	0.230387	0.266931	0.574975	0.326514				X	2732	0.037335	0.189605	0.499634	0.2694				X	2298	0.459095	0.359008	0.665796	0.395126				X	5	0.6	0.2	0	0
X	X		21727	0.137064	0.194366	0.428269	0.256087		X	X		12796	0.026493	0.120741	0.329947	0.181854		X	X		8917	0.294942	0.299989	0.569698	0.36279		X	X		14	0.642857	0.214286	0.214286	0.142857
X		X	5001	0.230754	0.267546	0.575285	0.326935		X		X	2715	0.037569	0.190424	0.499448	0.269245		X		X	2281	0.459886	0.359491	0.666813	0.396317		X		X	5	0.6	0.2	0	0
	X	X	5028	0.230708	0.267104	0.575577	0.326969			X	X	2727	0.037404	0.189952	0.50055	0.269894			X	X	2296	0.459495	0.358885	0.665941	0.39547			X	X	5	0.6	0.2	0	0
X	X	X	4997	0.230939	0.267761	0.575745	0.327196		X	X	X	2712	0.037611	0.190634	0.5	0.269543		X	X	X	2280	0.460088	0.359649	0.667105	0.396491		X	X	X	5	0.6	0.2	0	0
			22621	0.13377	0.191061	0.421157	0.252243					13304	0.026158	0.118536	0.324714	0.179194					9302	0.28682	0.294775	0.55945	0.356912					15	0.666667	0.2	0.2	0.133333
TE Pooled SC									L1									Alu									SVA
Filter			After applying 0.15 AF cut off						Filter			After applying 0.15 AF cut off						Filter			After applying 0.15 AF cut off						Filter			After applying 0.15 AF cut off
Encode+HGSVC	In house	GIAB	Total Count	Pooled NovaSeq	Pooled MinION	Pooled PromethION	9203 PromethION		Encode+HGSVC	In house	GIAB	Total Count	Pooled NovaSeq	Pooled MinION	Pooled PromethION	9203 PromethION		Encode+HGSVC	In house	GIAB	Total Count	Pooled NovaSeq	Pooled MinION	Pooled PromethION	9203 PromethION		Encode+HGSVC	In house	GIAB	Total Count	Pooled NovaSeq	Pooled MinION	Pooled PromethION	9203 PromethION
X			1798	0.582314	0.7297	0.502781	0.48109		X			201	0.532338	0.119403	0.064677	0.104478		X			1505	0.611296	0.855814	0.592027	0.560797		X			92	0.217391	0	0	0
			1808	0.577987	0.719027	0.496681	0.474004					204	0.52451	0.122549	0.063725	0.107843					1512	0.607143	0.843254	0.585317	0.552249					92	0.217391	0	0	0
X	X		1796	0.580178	0.719376	0.496659	0.474388		X	X		200	0.53	0.12	0.06	0.1		X	X		1504	0.609043	0.843085	0.585106	0.553191		X	X		92	0.217391	0	0	0
X		X	1122	0.583779	0.730838	0.489305	0.475045		X		X	129	0.565891	0.124031	0.062016	0.116279		X		X	947	0.606125	0.848997	0.571278	0.54699		X		X	46	0.173913	0	0	0
	X		1804	0.58204	0.728936	0.502217	0.481153			X		203	0.53202	0.123153	0.059113	0.103448			X		1509	0.611001	0.854871	0.592445	0.561299			X		92	0.217391	0	0	0
X	X	X	1122	0.583779	0.730838	0.489305	0.475045		X	X	X	129	0.565891	0.124031	0.062016	0.116279		X	X	X	947	0.606125	0.848997	0.571278	0.54699		X	X	X	46	0.173913	0	0	0
	X	X	1125	0.583111	0.730667	0.489778	0.474667			X	X	130	0.561538	0.123077	0.061538	0.115385			X	X	949	0.605901	0.849315	0.572181	0.546891			X	X	46	0.173913	0	0	0
		X	1126	0.585258	0.742451	0.49556	0.48135				X	130	0.569231	0.123077	0.061538	0.115385				X	950	0.607368	0.863158	0.578947	0.554737				X	46	0.173913	0	0	0
